# Interaction Between Transcribing RNA Polymerase and Topoisomerase I Prevents R-loop Formation in *E. coli*

**DOI:** 10.1101/2021.10.26.465782

**Authors:** Dmitry Sutormin, Alina Galivondzhyan, Olga Musharova, Dmitrii Travin, Anastasiya Rusanova, Kseniya Obraztsova, Sergei Borukhov, Konstantin Severinov

## Abstract

Bacterial topoisomerase I (TopoI) removes excessive negative supercoiling and is thought to relax DNA molecules during transcription, replication and other processes. Using ChIP-Seq, we show that TopoI of *Escherichia coli* (EcTopoI) is co-localized, genome-wide, with RNA polymerase (RNAP) in transcription units. Treatment with transcription elongation inhibitor rifampicin leads to EcTopoI relocation to promoter regions, where RNAP also accumulates. When a 14 kDa RNAP-binding EcTopoI C-terminal domain (CTD) is overexpressed, co-localization of EcTopoI and RNAP along the transcription units is reduced. Pull-down experiments directly show that the two enzymes interact *in vivo*. Using ChIP-Seq and Topo-Seq, we demonstrate that EcTopoI is enriched and in and upstream (within up to 12-15 Kbs) of highly-active transcription units, indicating that EcTopoI relaxes negative supercoiling generated by transcription. Uncoupling of the RNAP-EcTopoI interaction by either overexpression of EcTopoI CTD or deletion of EcTopoI domains involved in the interaction is toxic for cells and leads to excessive negative plasmid supercoiling. Moreover, the CTD overexpression leads to R-loops accumulation genome-wide, indicating that the RNAP-EcTopoI interaction is required for prevention of R-loops formation.

**Article Highlights:**

- TopoI colocalizes genome-wide and interacts with RNAP in *E. coli*
- Disruption of the interaction between TopoI and RNAP decreases cells viability, leads to hypernegative DNA supercoiling, and R-loops accumulation
- TopoI and DNA gyrase are enriched, respectively, upstream and downstream of transcription units in accordance with twin-domain model of Liu and Wang
- TopoI recognizes its cleavage sites through a specific motif and by sensing negative supercoiling
