## Supplementary material for "Interaction Between Transcribing RNA Polymerase and Topoisomerase I Prevents R-loop Formation in *E. coli*": Table S1

### Sheet: Sheet1
Primer	Sequence	The length of amplicon, bp	Description
topA_NcoI_fw	GTAAGGTGACCATGGGTAAAGCTCTTG	2508	topA amplification fragment 1
NcoI_mut_rev	GGCTAAAGCGAACCACGGTCTTATTACC
NcoI_mut_fw	GGTAATAAGACCGTGGTTCGCTTTAGCC	170	topA amplification fragment 2. StrepII-coding sequence indicated by capitals.
topA_HindIII_strepII_rev	atataaagcttttaTTTTTCGAACTGCGGGTGGCTCCAcgcgcttttttttccttcaacccatttgccatc
topA_NdeI_fw	GTAAGGTGCatATGGGTAAAGCTCTTGTCATCG	2654	topA amplification
topA_strepII_HindIII_rev	ttcgatatcaagcttTTATTTTTCGAACTGCG
TopoA_14_kDa_CTD_BamHI_fw	GGATCGCATCACCATCACCATCACGGATCCGGCGAAGTGGCACCACCG	423	EcTopoI CTD amplification
TopoA_CTD_HindIII_rev	aacaggagtccaagctcagctaattaagctTTATTTTTTTCCTTCAACCCATTTGCC
pCA24_core_NcoI_rev	AATCTAACCATGGATCCGTGATGGTGATGGTGATGC	4515	Amplification of the pCA24 core
pCA24_core_HindIII_fw	AAACTGGGGCACAGATGAAGCTTAATTAGC
topA_XbaI_RBS_fw	tatataactctagaaataattttgtttaactttaagaaggagatataccatgggcagcagccatcatcatcatcatcacagcagcggcctggtgccgcgcggcagccataTGGGTAAAGCTCTTGTCATCG	470	Introduction of G116S and M320V mutations in topA. Introduction of C-terminal strepII-tag. Cloning into pBAD33.
topA_G116S_out_rev	ATGCAATGGCTTCAGATTCGCGGTCAAGGTCGG
topA_G116S_in_for	TTGACCGCGAATCTGAAGCCATTGCATGGCACC	636
topA_M320V_in_rev	AGTCGGTACGCACGTAAGTGATATAGCCTGCTTCATAC
topA_M320V_out_for	ATCACTTACGTGCGTACCGACTCCACTAACC	1691
topA_strepII_HindIII_rev	atatcaagcttTTATTTTTCGAACTGCGGGTGGCTCCAC
dps_850_F	CGGTGTAGAGGAAAAGTAGCGAGAAATTCTGC	124	Sequence under the highest EcTopoI ChIP-Seq peak. Used for ChIP-qPCR and EMSA: dps amplicon.
dps_850_R	ATGGGGTCTACGCTGACAGTACG
potF_895_F	CGGGAGAAAGTTCTCTTTTCTTACACCG	125	Sequence under one the highest EcTopoI ChIP-Seq peak. Used for ChIP-qPCR and EMSA: potF amplicon.
potF_895_R	GCGGTCATATCTCTTTCCTTCTGAAAGTTCG
L_2394_F	CCAGTACCAACAGTGCAGAGATC	110	Region with low signal of EcTopoI ChIP-Seq. Used for ChIP-qPCR and EMSA: nuoN amplicon.
L_2395_R	GGTGAGCCTGTATCTTCACGC
topA_delta_topA66_kanR_F	CACCACCGAAAGAAGATCCGGTGCCATTACCTGAGCTGCCGTGCGAAAAATAATAGTGATCGTGTAGGCTGGAGCTGCTTC	1613	For genome editing by recombineering. topA_SPA_kanR_cysB_R is universal for the three forward primers.
topA_delta_14kDa_kanR_F	GTAAATACATGGCCTGCACCAACGAAGAGTGTAAAAACACACGTAAGATTTTACGTAACTAATAGTGAATCGTGTAGGCTGGAGCTGCTTC	1623
topA_delta_30kDa_kanR_F	AGTTAGATAAAGCTGAAAAAGATCCGGAAGAGGGTGGTATGCGCCCGAACTAATAGTGAATCGTGTAGGCTGGAGCTGCTTC	1614
topA_SPA_kanR_cysB_R	ATGCAATAAAAAAGGGCCGCTTTCGCGACCCTTTGTTTATAAAAACCTGACAGAATTAAAGGTGAAGAAGTAAAACATATGAATATCCTCC
topA_8_F1	GTTGAGTCCCCGGCAAAAGCC	138	To assess transcripts density over long transcription units with RT-qPCR upon uncoupling of EcTopoI:RNAP complex by overexpression of EcTopoI CTD: topA (~2600 bp) and rpmH-rnpA-yidD-yidC (~2200 bp).
topA_53_R1	GGTGGAGGTAGAGTCGGCACTC
topA_73_F2	GGTTGACCCGTGGCACAATTGG	138
topA_118_R2	GCTTCCCCTTCGCGGTCAAGG
topA_146_F3	CGATCCGCCAGGCATTTAACAAACC	137
topA_191_R3	CAGGCCACGAGCGATCTTTTTCC
topA_303_F4	GATGGCGCAGCGTTTGTATGAAGC	139
topA_352_R4	CGGACTTTCCGGCAGATATTTCTTACC
topA_476_F5	CCGTTTCAGTGAAGCATCGCTGG	145
topA_523_R5	GCCCATTTTTTCCGCATAGAAACGACG
topA_589_F6	GATGGTTCTGACCAGCATTGACTGC	138
topA_633_R6	ACCAGGTTAATGGTGGTTTTGCAACG
topA_694_F7	GGGCGAATTCCGCATTAAAGGTTATGAC	131
topA_740_R7	CGTGTGTTTTTACACTCTTCGTTGGTGC
Operon_1_rpmH_4_F1 (rpmH_1_F)	GCACTTTTCAACCGTCTGTACTGAAGCG	140	To assess transcripts density over long transcription units with RT-qPCR upon uncoupling of EcTopoI:RNAP complex by overexpression of EcTopoI CTD: topA (~2600 bp) and rpmH-rnpA-yidD-yidC (~2200 bp).
Operon_1_rpmH_47_R1 (rpmH_1_R)	GCTTTATTACTTAGAAACGGTCAGACGAGCG
Operon_1_rnpA_44_F2 (rpmH_2_F)	CATCCCCGTATCGGTCTTACAGTCG	138
Operon_1_rnpA_R89 (rpmH_2_R)	CGCCACCACCACGAAATCCATAGC
Operon_1_yidD_37_F3 (rpmH_3_F)	GGAGTGATAAAAGGCAGTTGGTTGACG	141
Operon_1_yidC_9_R3 (rpmH_3_R)	CTAAAAGATTGCGTTGCGAATCCATCG
Operon_1_yidC_67_F4 (rpmH_4_F)	CGTGCTTGATCTGACCATCAACACC	140
Operon_1_yidC_113_R4 (rpmH_4_R)	CGCTCTGTGCCTGATAAATAAACTGCG
Operon_1_yidC_166_F5 (rpmH_5_F)	GTCCTGAAACGTGGTGATTACGCTGTC	128
Operon_1_yidC_208_R5 (rpmH_5_R)	GTATCGAGATGCGGTGGCAGAGTG
Operon_1_yidC_238_F6 (rpmH_6_F)	TGCCGATAACGAAAACCTGAACATCTCTTC	139
Operon_1_yidC_284_R6 (rpmH_6_R)	GGCGATGCCGTTACCCAGATTAGC
Operon_1_yidC_362_F7 (rpmH_7_F)	ACCTTTATCGTTCGTGGCATCATGTACC	135
Operon_1_yidC_401_R7 (rpmH_7_R)	CTGGCTGATACGCTGTTTGTCATCG
Operon_1_yidC_482_F8 (rpmH_8_F)	TCGCCGACCACAGTGACCGACC	139
Operon_1_yidC_528_R8 (rpmH_8_R)	GCTGAATAATGGTTACCAGGTTGCTGACG
BW25113_topA_wt_F	GCCGCTTTCGCGACCCTTTG	103	To assess the composition of a mixed culture undergo the competition test (E. coli BW25113 vs BW25113 topA mutant) by qPCR.
BW25113_topA_wt_R	CGACTGGCTGGTCAGCATTTTATGTTGATGG
BW25113_topA_delta11_SPA_F	GAGCTGCCGTGCGAAAAATCCATG	106
BW25113_SPA_qPCR_R	CAAGTGCCCCGGAGGATGAGATTTTC
BW25113_topA_delta14_SPA_F	ACACACGTAAGATTCTGCGCAATTCCATG	111
BW25113_SPA_qPCR_R	CAAGTGCCCCGGAGGATGAGATTTTC
EcTopoI_Consensus_F_Cy5	Cy5GCGTTTTTTTCTTCATTATTTTTGCG		Oligonucleotides used in binding experiments with EcTopoI. Oligos carrying Cy5 labels on 5'-end.
EcTopoI_Consensus_R_Cy5	Cy5CGCAAAAATAATGAAGAAAAAAACGC
Random_F_Cy5	Cy5GCGCACGTAATCCGCAGTGCGGTGCG
Random_R_Cy5	Cy5CGCTCCGCACTGCGGATTACGTGCGC
Poly-T_Cy5	Cy5GCGTTTTTTTTTTTTTTTTTTTTGCG
Poly-A_Cy5	Cy5CGCAAAAAAAAAAAAAAAAAAAACGC
EcTopoI_Consensus_F	GCGTTTTTTTCTTCATTATTTTTGCG		Oligonucleotides used in binding experiments with EcTopoI. Oligos are label-free.
EcTopoI_Consensus_R	CGCAAAAATAATGAAGAAAAAAACGC
Random_F	GCGCACGTAATCCGCAGTGCGGTGCG
Random_R	CGCTCCGCACTGCGGATTACGTGCGC
Poly-T	GCGTTTTTTTTTTTTTTTTTTTTGCG
Poly-A	CGCAAAAAAAAAAAAAAAAAAAACGC
