## Supplementary material for "Interaction Between Transcribing RNA Polymerase and Topoisomerase I Prevents R-loop Formation in *E. coli*": Table S2

### Sheet: Sheet1
Dataset	ID	Link	Description	Study
E. coli DY330 RNA-Seq	GSE181687	https://www.ncbi.nlm.nih.gov/geo/query/acc.cgi?acc=GSE181687	Total RNA-Seq for exponentially growing culture in LB. Performed in triplicate.	Current study
E. coli DY330 RpoC ChIP-Seq	GSE182850	https://www.ncbi.nlm.nih.gov/geo/query/acc.cgi?acc=GSE182850	ChIP-Seq performed for exponentially growing culture in LB. Single replicate.	Current study
E. coli DY330 EcTopoI ChIP-Seq	GSE181915	https://www.ncbi.nlm.nih.gov/geo/query/acc.cgi?acc=GSE181915	ChIP-Seq performed for exponentially growing culture in LB. Performed in triplicate.	Current study
E. coli DY330 EcTopoI ChIP-Seq with cells pre-treated with Rif	GSE181915	https://www.ncbi.nlm.nih.gov/geo/query/acc.cgi?acc=GSE181915	ChIP-Seq performed for exponentially growing culture in LB. Culture was pre-treated with 100 mkg/ml rifampicine for 20 min before crosslinking. Performed in triplicate.	Current study
E. coli DY330 EcTopoI ChIP-Seq with cells expressing 14kDa TopoI CTD	GSE181915	https://www.ncbi.nlm.nih.gov/geo/query/acc.cgi?acc=GSE181915	ChIP-Seq performed for exponentially growing culture in LB. CTD expression was induced when OD600 reached 0.2. Performed in triplicate.	Current study
E. coli DY330 EcTopoI ChIP-Seq with cells expressing 14kDa TopoI CTD and pre-treated with Rif	GSE181915	https://www.ncbi.nlm.nih.gov/geo/query/acc.cgi?acc=GSE181915	ChIP-Seq performed for exponentially growing culture in LB. CTD expression was induced when OD600 reached 0.2. Culture was pre-treated with 100 mkg/ml rifampicine for 20 min before crosslinking. Performed in duplicate.	Current study
E. coli DY330 EcTopoI Topo-Seq	GSE182473	https://www.ncbi.nlm.nih.gov/geo/query/acc.cgi?acc=GSE182473	Topo-Seq for EcTopoI cleavage sites mapping performed with exponentially growing culture in LB. Performed in triplicate.	Current study
E. coli DY330 DRIP-Seq	GSE181945	https://www.ncbi.nlm.nih.gov/geo/query/acc.cgi?acc=GSE181945	DRIP-Seq for R-loops mapping performed with exponentially growing culture in LB. Performed in triplicate.	Current study
E. coli DY330 DRIP-Seq with cells pre-treated with Rif	GSE181945	https://www.ncbi.nlm.nih.gov/geo/query/acc.cgi?acc=GSE181945	DRIP-Seq for R-loops mapping performed with exponentially growing culture in LB. Culture was pre-treated with 100 mkg/ml rifampicine for 20 min before cells harvesting. Performed in triplicate.	Current study
E. coli DY330 DRIP-Seq with cells expressing 14kDa TopoI CTD	GSE181945	https://www.ncbi.nlm.nih.gov/geo/query/acc.cgi?acc=GSE181945	DRIP-Seq for R-loops mapping performed with exponentially growing culture in LB. CTD expression was induced when OD600 reached 0.2. Performed in triplicate.	Current study
E. coli DY330 DRIP-Seq with cells expressing 14kDa TopoI CTD and pre-treated with Rif	GSE181945	https://www.ncbi.nlm.nih.gov/geo/query/acc.cgi?acc=GSE181945	DRIP-Seq for R-loops mapping performed with exponentially growing culture in LB. CTD expression was induced when OD600 reached 0.2. Culture was pre-treated with 100 mkg/ml rifampicine for 20 min before cells harvesting. Performed in triplicate.	Current study
WGS of E. coli BW25113, E. coli BW25113 topAΔ11, E. coli BW25113 topAΔ14, E. coli BW25113 topAΔ30, E. coli BW25113 topAΔ11-SPA, E. coli BW25113 topAΔ14-SPA, E. coli BW25113 topAΔ30-SPA	PRJNA757761	http://www.ncbi.nlm.nih.gov/bioproject/757761	WGS of E. coli strains with truncated versions of topA gene constructed by lambda-red recombeneering.	Current study
E. coli DY330 DNA-gyrase Topo-Seq	GSM3273139, GSM3273141, GSM3273143	https://www.ncbi.nlm.nih.gov/geo/query/acc.cgi?acc=GSE117186	Topo-Seq performed for exponentially growing culture in LB. Ciprofloxacin was used to trap covalent intermediate complexes between gyrase and DNA. Performed in triplicate.	Sutormin D, Rubanova N, Logacheva M, Ghilarov D et al. Single-nucleotide-resolution mapping of DNA gyrase cleavage sites across the Escherichia coli genome. Nucleic Acids Res 2019 Feb 20;47(3):1373-1388. PMID: 30517674
E. coli DY330 DNA-gyrase Topo-Seq for cells pre-treated with Rif	GSM3273145, GSM3273147, GSM3273149	https://www.ncbi.nlm.nih.gov/geo/query/acc.cgi?acc=GSE117186	Topo-Seq performed for exponentially growing culture in LB. Culture was pre-treated with 100 mkg/ml rifampicine for 20 min before adding the ciprofloxacin to trap covalent intermediate complexes between gyrase and DNA. Performed in triplicate.	Sutormin D, Rubanova N, Logacheva M, Ghilarov D et al. Single-nucleotide-resolution mapping of DNA gyrase cleavage sites across the Escherichia coli genome. Nucleic Acids Res 2019 Feb 20;47(3):1373-1388. PMID: 30517674
E. coli MG1655 RpoB ChIP-Seq	GSM613808	https://www.ncbi.nlm.nih.gov/geo/query/acc.cgi?acc=GSE24991	ChIP-Seq performed for exponentially growing culture in LB. Single replicate.	Kahramanoglou C, Seshasayee AS, Prieto AI, Ibberson D et al. Direct and indirect effects of H-NS and Fis on global gene expression control in Escherichia coli. Nucleic Acids Res 2011 Mar;39(6):2073-91. PMID: 21097887
E. coli MG1655 RpoC ChIP-chip for cells pre-treated with Rif	GSM351003	https://www.ncbi.nlm.nih.gov/geo/query/acc.cgi?acc=GSM351003	ChIP-chip performed for exponentially growing culture in M9 medium. The culture was pre-treated with Rif before the experiment.	Mooney RA, Davis SE, Peters JM, Rowland JL et al. Regulator trafficking on bacterial transcription units in vivo. Mol Cell 2009 Jan 16;33(1):97-108.
E. coli MG1655 RpoS ChIP-exo	GSM1633277, GSM1633278	https://www.ncbi.nlm.nih.gov/geo/query/acc.cgi?acc=GSE66441	ChIP-exo performed for exponentially growing culture in M9 medium supplemented with 0.2% glucose and under acidic stress (pH=5.5). Performed in duplicate.	Seo SW, Kim D, O'Brien EJ, Szubin R et al. Decoding genome-wide GadEWX-transcriptional regulatory networks reveals multifaceted cellular responses to acid stress in Escherichia coli. Nat Commun 2015 Aug 10;6:7970. PMID: 26258987
E. coli MG1655 RpoD ChIP-Seq	GSM1010221, GSM1072326	https://www.ncbi.nlm.nih.gov/geo/query/acc.cgi?acc=GSE41195	ChIP-Seq performed for exponentially growing aerobic culture. Performed in duplicate.	Myers KS, Yan H, Ong IM, Chung D et al. Genome-scale analysis of escherichia coli FNR reveals complex features of transcription factor binding. PLoS Genet 2013 Jun;9(6):e1003565. PMID: 23818864
E. coli MG1655 GapR-Seq	GSM4628314, GSM4628313, GSM4628312, GSM4628311	https://www.ncbi.nlm.nih.gov/geo/query/acc.cgi?acc=GSE152882	ChIP-Seq performed for exponentially growing aerobic culture in LB.	Monica S Guo, Ryo Kawamura, Megan L Littlehale, John F Marko, Michael T Laub. High-resolution, genome-wide mapping of positive supercoiling in chromosomes. eLife 2021;10:e67236. PMID: 34279217
Mycobacterium tuberculosis DNA-gyrase ChIP-Seq	GSM2538162	https://www.ncbi.nlm.nih.gov/geo/query/acc.cgi?acc=GSE85357	ChIP-Seq performed on exponentially growing culture of MtbRa cells.	Ahmed W, Sala C, Hegde SR, Jha RK et al. Transcription facilitated genome-wide recruitment of topoisomerase I and DNA gyrase. PLoS Genet 2017 May;13(5):e1006754. PMID: 28463980
Mycobacterium tuberculosis RNAP ChIP-Seq	GSM1003214, GSM1003215	https://www.ncbi.nlm.nih.gov/geo/query/acc.cgi?acc=GSE40862	ChIP-Seq performed on exponentially growing culture.	Uplekar S, Rougemont J, Cole ST, Sala C. High-resolution transcriptome and genome-wide dynamics of RNA polymerase and NusA in Mycobacterium tuberculosis. Nucleic Acids Res 2013 Jan;41(2):961-77. PMID: 23222129
Mycobacterium tuberculosis RNA-Seq	GSM1003224, GSM1003225	https://www.ncbi.nlm.nih.gov/geo/query/acc.cgi?acc=GSE40846	RNA-Seq performed for exponentially growing culture.	Uplekar S, Rougemont J, Cole ST, Sala C. High-resolution transcriptome and genome-wide dynamics of RNA polymerase and NusA in Mycobacterium tuberculosis. Nucleic Acids Res 2013 Jan;41(2):961-77. PMID: 23222129
Mycobacterium smegmatis RNAP ChIP-Seq	GSM1171544, GSM1171545	https://www.ncbi.nlm.nih.gov/geo/query/acc.cgi?acc=GSE48164	ChIP-Seq performed on exponentially growing culture.	Landick R, Krek A, Glickman MS, Socci ND et al. Genome-Wide Mapping of the Distribution of CarD, RNAP σA, and RNAP β on the Mycobacterium smegmatis Chromosome using Chromatin Immunoprecipitation Sequencing. Genom Data 2014 Dec;2:110-113. PMID: 25089258
Mycobacterium smegmatis TopoI ChIP-Seq	SRX4970107	https://www.ncbi.nlm.nih.gov/bioproject?LinkName=biosample_bioproject&from_uid=10371555	ChIP-Seq performed on exponentially growing culture.	Rani P et al., "Genome-wide mapping of Topoisomerase I activity sites reveal its role in chromosome segregation.", Nucleic Acids Res, 2019 Feb 20;47(3):1416-1427
Mycobacterium smegmatis Mock DNA for ChIP-Seq normalization	GSM4274349, GSM4274350	https://www.ncbi.nlm.nih.gov/geo/query/acc.cgi?acc=GSE143764	Mock DNA data	Feng S, Liu Y, Liang W, El-Sayed Ahmed MAE et al. Involvement of Transcription Elongation Factor GreA in Mycobacterium Viability, Antibiotic Susceptibility, and Intracellular Fitness. Front Microbiol 2020;11:413.
Mycobacterium smegmatis RNA-Seq	GSM2756262, GSM2756263	https://www.ncbi.nlm.nih.gov/geo/query/acc.cgi?acc=GSE103158	RNA-Seq performed for exponentially growing culture.	Li X, Mei H, Chen F, Tang Q et al. Transcriptome Landscape of Mycobacterium smegmatis. Front Microbiol 2017;8:2505. PMID: 29326668
Streptococcus pneumoniae TopoI and RNAP ChIP-Seq	SRR12427932, SRR12427936, SRR12427942	https://www.ncbi.nlm.nih.gov/bioproject/PRJNA656439	ChIP-Seq performed for exponentially growing culture.	Maria-Jose Ferrandiz, Pablo Hernandez, Adela G. de la Campa, Genome-wide proximity between RNA polymerase and DNA topoisomerase I supports transcription in Streptococcus pneumoniae. PLOS Genetics 2021. PMID: 33930020
